# Epigenetic reprogramming induced by Acetyl-CoA and SAM depletion is an evolutionarily-ancient path to malignant growth

**DOI:** 10.1101/2024.12.10.627655

**Authors:** Zhe Chen, Xiaomeng Zhang, Mingxi Deng, Chongyang Li, Thi Thuy Nguyen, Min Liu, Kun Dou, Toyotaka Ishibashi, Jiguang Wang, Yan Yan

**Affiliations:** Division of Life Science, The Hong Kong University of Science and Technology, Hong Kong SAR, China; Shenzhen PKU-HKUST Medical Center, Shenzhen, China; Department of Chemical and Biological Engineering, State Key Laboratory of Molecular Neuroscience, The Hong Kong University of Science and Technology, Hong Kong SAR, China; SIAT-HKUST Joint Laboratory of Cell Evolution and Digital Health, HKUST Shenzhen-Hong Kong Collaborative Innovation Research Institute, Futian, Shenzhen, China; School of Life Science and Technology, ShanghaiTech University, Shanghai, China; School of Life Science, Peking University, Beijing, China

## Abstract

Despite the vast diversity of life forms and living histories, it appears that all branches of Metazoa face the challenge of tumor growth. Contrary to human tumors, which take years to form, tumors in short-living species can arise within days without accumulating multiple mutations, raising the question whether the paths to tumorigenesis in diverse species have any commonalities.

In a fly tumor model caused by loss of cell polarity genes, we first identified the rise of a glycolytic cell population over time, resembling the Wartburg effect observed in human tumors. We further identified two key metabolic changes in these fly tumors. First, a systemic depletion of acetyl-CoA leads to a reduction in histone acetylation levels and stochastic silencing of actively-transcribed genes. Second, defects in the methionine cycle cause a systemic depletion of S-Adenosyl methionine, which further reduces histone methylation levels and causes stochastic activation of transposons. Perturbation of the methionine metabolic process strongly inhibits tumor growth. Finally, to understand the evolutionary origin of tumorigenesis, we performed comparative studies of fly and human tumors, and identified human tumors that exhibit metabolic signatures similar to those of fly tumors. We found that human tumors with high metabolic similarity to fly tumors have a lower mutational load, younger patient age, and lower DNA methylation levels. This study suggests that tumorigenesis processes have a deep evolutionary origin and highlights that depletion of key metabolites is an evolutionarily-ancient driving force for tumorigenesis.
