## Supplemental Table 2 for "Epigenetic reprogramming induced by Acetyl-CoA and SAM depletion is an evolutionarily-ancient path to malignant growth"

### Sheet: Sheet1
TE_id	Scrib_AEL_4d_G1	Scrib_AEL_4d_G2	Scrib_AEL_4d_G3	Scrib_AEL_4d_G4	Scrib_AEL_5d_G1	Scrib_AEL_5d_G2	Scrib_AEL_5d_G3	Scrib_AEL_5d_G4	Scrib_AEL_14d_G1	Scrib_AEL_14d_G2	Scrib_AEL_14d_G3	Scrib_AEL_14d_G4
FBgn0067382_gypsy9	0	0	0	0	0	0	0	0	0	0.0278084	0	0
FBgn0046701_Penelope	0	0	0	0	0	0	0	0	0	0	0	0
FBgn0063426_invader5	0	0	0	0	0	0	0	0	0	0	0	0
FBgn0067418_Helitron	0	0	0	0	0	0	0	0	0	0	0	0
FBgn0067419_G7	0	0	0	0	0	0	0	0	0.132922	0.138469	0	0.289791
FBgn0067421_Fw2	0	0	0	0	0	0	0	0	0.111926	0.0386215	0.179829	0.0796233
FBgn0067623_BS4	0	0	0	0	0	0	0	0	0	0	0	0
FBgn0067381_hopper2	3.10175e-82	6.62652e-70	0	1.40088e-71	1.21778e-80	6.29019e-76	6.36642e-76	5.8861e-78	0.849103	0.175249	1.10884	0.640822
FBgn0063900_Q-element	4.90153e-35	6.82048e-40	3.52722e-33	7.10013e-19	1.20111e-31	5.1589e-35	1.18288e-38	1.85713e-35	0.364832	1.6529e-32	5.47151e-28	1.36275e-32
FBgn0063434_gypsy3	2.36341e-24	1.74292e-26	0.0593137	1.66196e-26	1.4356e-28	0.0167247	0.0303921	8.72006e-28	1.10582	0.538752	0.72613	0.995626
FBgn0063402_looper1	0.0979091	0	0.0916057	0	0.630849	0	0	0.355581	3.44319	2.34913	3.41526	5.94667
FBgn0063430_invader1	0.1433	0.895661	0.193481	0.299882	0.343233	0.394232	0.595505	1.09608	2.65763	13.1954	4.16111	26.7047
FBgn0062343_Dm88	0.532311	1.87481	0.854671	0.298119	0.230581	0.283305	1.1912	2.18082	1.88115	14.4667	5.0601	66.0634
FBgn0015945_GATE	0.360387	0.264553	0.277269	0.322842	0.209069	0.567305	0.194958	0.235535	6.70517	7.65677	7.05544	6.54582
FBgn0063427_invader4	1.08323	0.757338	1.12562	1.09913	1.69441	1.13547	0.90297	1.3196	22.377	21.0995	41.0025	14.1837
FBgn0061513_frogger	0	0	0.066637	0	0	0	0	0	0.0787339	0.0810797	0.381121	0.0837249
FBgn0010103_aurora-element	0.0440399	0.0466423	0	0.0444726	0.0319754	0.151393	0.0592216	0.057599	0.989478	0.955988	0.873365	1.19612
FBgn0067386_gypsy11	0	0.0375504	0.0343145	0.104604	0.0588962	0	0	0	1.09209	0.224169	0.36337	0.412574
FBgn0067405_R1-2	0	0	0	0	0.0243364	0	0	0	0.0309343	0.0313584	0	0.0999475
FBgn0063917_McClintock	0.021274	0.044191	0.0605602	0.0901378	0.103388	0.117117	0.106792	0.157322	1.0623	0.581223	1.35598	1.52691
FBgn0063440_baggins	0.168314	0.233139	0.184829	0.0365408	0.280591	0.292594	0.284653	0.21297	2.56737	1.80496	2.14208	2.99841
FBgn0067385_gypsy12	0.0917706	0.0823275	0.0850894	0.147278	0.0920862	0.1513	0.22676	0.0817709	1.32406	1.14831	1.53904	1.31245
FBgn0067384_gypsy7	0.0485811	0	0.0228116	0.097862	0.154736	0.0526819	0.096006	0.0884541	0.809677	0.604209	0.691721	0.981396
FBgn0063372_transib1	0.103247	0.107109	0.487	0.155797	0	0	0	0.0941105	0.786705	1.19966	0.958609	1.63518
FBgn0001100_G-element	0	0	0.0391677	0	0	0.021569	0	0	0.0404576	0.0849865	0.123565	0.0221046
FBgn0022937_Circe	0	0.0815304	0.0715497	0.0241647	0.0302882	0.06196	0	0.0705495	0.341663	0.263035	0.368947	0.386651
FBgn0015786_Porto1	0.0584274	0.0608124	0.0276403	0.0409973	0.117105	0.159977	0.0582005	0.295401	0.59063	0.677022	0.873657	1.1046
FBgn0067624_BS3	0	0.0758448	0.194553	0	0	0.362096	0.132196	0.258557	0.760334	0.993908	1.04532	0.821124
FBgn0063435_gypsy2	0	0.0168988	0	0.0182458	0	0.0164913	0.015056	0.0140961	0.048431	0.0486142	0.0962072	0.0863833
FBgn0020425_Helena	0.120412	0	0.111803	0	0	0	0	0	0.380716	0	0.246545	0.137094
FBgn0061485_rover	0.571511	0.668583	0.668199	1.02121	0.845513	1.17558	0.787733	0.343111	4.47589	4.72222	4.27967	6.25443
FBgn0067380_invader6	0.141361	0.0882841	0.0259445	0.139626	0	0.117393	0.0270009	0.0251099	0.428351	0.216727	0.530308	0.654043
FBgn0063897_Stalker4	0.480254	0.260842	0.0752287	0.235077	0.271119	0.320416	0.397564	0.762953	1.572	2.2901	2.14906	2.88229
FBgn0001207_HMS-Beagle	0.896166	1.28325	1.15989	1.20089	1.21412	1.30817	1.00518	0.953568	6.15466	6.3137	6.48695	8.79104
FBgn0003519_Stalker	0.295637	0.193946	0.487364	0.531799	0.147963	0.75937	0.971009	0.208042	2.76981	2.75161	3.30385	1.75585
FBgn0002698_mdg3	9.07132	7.9257	7.56201	9.87941	11.7553	14.2235	10.9361	11.1545	52.5825	48.6459	55.0909	60.2167
FBgn0069343_TAHRE	0.245037	0.350576	0.293447	0.194695	0.399873	0.343183	0.282561	0.233415	1.75247	1.33256	1.37427	1.68627
FBgn0067420_Fw3	0.0405862	0	0	0.0995052	0.0629534	0	0.0388751	0.0368784	0.0861094	0.178174	0.042157	0.368607
FBgn0000004_17.6	13.2507	9.75407	13.8111	13.8971	19.3335	18.0559	20.8405	18.3323	75.6882	74.3333	69.1324	85.3769
FBgn0063428_invader3	0.0238253	0	0	0.0312069	0.0189129	0	0.0468234	0.0434869	0.160737	0.0276086	0	0.200794
FBgn0000005_297	1.29489	2.02522	1.7539	1.53238	1.55965	1.93015	1.56151	1.71928	8.40728	6.33252	7.09639	8.80834
FBgn0063594_Cr1a	3.28364	2.60787	4.63708	3.19491	4.42718	5.0605	3.27039	4.31351	16.816	15.5337	17.1526	19.3966
FBgn0063429_invader2	0.878759	0.6062	0.882878	0.751999	0.818896	1.05504	0.821525	0.698526	3.19816	3.13022	3.62856	4.24823
FBgn0005773_Bari1	1.37561	1.31162	1.27269	1.16592	1.84932	2.8438	0.760573	1.30373	4.67039	6.1462	6.85588	7.35387
FBgn0014967_hopper	2.7797	1.05227	1.9181	1.17248	2.45862	1.86315	1.86376	2.00385	8.1163	5.00062	10.5049	8.06182
FBgn0063371_transib2	0.0636406	0.132206	0.295216	0.443131	0.353252	0.346147	0.565539	0.284459	1.28694	0.922868	1.41149	1.58069
FBgn0063370_transib3	1.54837	1.21864	1.07107	1.24417	1.48913	1.48242	1.0334	1.07406	5.10814	2.48655	5.98156	7.04419
FBgn0064134_Bari2	0.196071	0	0.367834	0	0	0.427615	0.579949	0.351606	1.1491	1.18576	0.430552	0.985754
FBgn0045970_Tabor	0.137496	0.307075	0.185018	0.276452	0.396529	0.585649	0.472523	0.34275	1.26786	1.40197	1.21113	1.31689
FBgn0001181_HB	3.21096	3.14689	2.4074	4.75697	7.60669	6.08823	3.63077	6.4194	16.9572	16.3017	16.907	19.7323
FBgn0043055_Ivk	0.479268	0.678914	0.603432	0.508136	0.998581	0.613793	0.560065	0.723217	2.66352	1.87969	2.11263	3.02658
FBgn0042682_Rt1b	0.569293	1.06333	0.877297	0.893739	0.969667	1.19294	0.803036	0.735735	3.02452	2.80699	3.63165	3.55005
FBgn0063433_gypsy4	0.595528	0.490034	0.439458	0.656303	0.768391	0.750351	0.773389	0.717388	2.61118	1.95426	1.62396	3.09821
FBgn0063394_rooA	0.245903	0.154843	0.199671	0.317951	0.324072	0.298216	0.0955106	0.329199	1.06291	0.769152	0.908158	0.725969
FBgn0003055_P-element	2.20327	2.96447	2.20514	2.46367	4.16652	3.98432	4.08044	5.66536	11.5569	8.64852	10.6119	17.7096
FBgn0000006_412	0.63792	0.672647	0.424957	0.413697	0.475396	0.409401	1.01274	0.287176	1.65534	1.46548	2.58036	1.87443
FBgn0004141_HeT-A	1.54104	1.00804	1.92075	1.85528	1.81484	1.80998	1.51562	1.80228	5.74564	4.92355	6.1722	6.19117
FBgn0046110_Juan	1.85056	3.59192	2.54234	2.77882	2.70754	2.04667	2.4685	1.90745	9.90983	6.70911	7.00562	10.8573
FBgn0063467_Rt1c	0.0465485	0	0.0139293	0	0.0454927	0	0.0420949	0	0.0565481	0.115824	0.0436389	0.0305317
FBgn0000349_copia	1652.01	1399.37	1522.25	1718.42	1881.42	1785.32	1655.12	1744.19	5644.94	4972.32	6415.07	4708.61
FBgn0000007_1731	115.056	98.923	117.322	123.157	164.364	184.902	151.161	211.579	503.135	467.334	492.362	432.519
FBgnnnnnnnn_HMS-Beagle2	0.11485	0.172687	0.121201	0.103904	0.167596	0.22905	0.12758	0.11965	0.560047	0.388903		0.424537
FBgn0063505_G4	0.625074	0.73892	0.779724	1.50886	3.23347	1.76342	1.68688	2.64773	3.78997	5.6475	4.80255	6.22222
FBgn0063439_diver2	0.706263	0.559588	0.666118	0.401584	0.632287	0.823918	0.414678	0.60779	1.75737	1.72186	1.77363	2.22657
FBgn0026065_Idefix	1.97692	1.65171	1.59503	1.72602	2.15283	1.99471	1.77778	1.50866	5.77069	4.93313	5.6421	5.81268
FBgn0067383_gypsy8	1.32687e-05	0.0158892	0.106891	0.0306472	0.0436803	0.0571468	0.0135943	0	0.0971293	0.0824103	0.113044	0.118468
FBgn0063425_jockey2	0.112441	0.277659	0.138353	0.136082	0.0583755	0.15742	0.179776	0.136525	0.398769	0.414735	0.154879	0.860887
FBgn0063534_Doc2-element	2.6069	2.77962	3.49988	4.60831	4.3888	4.21426	2.33506	4.2044	10.5053	6.28295	12.149	14.6225
FBgn0042231_X-element	0.824531	0.44916	0.82952	1.09557	0.769214	0.906245	0.748876	0.7224	2.12385	2.46752	2.50847	2.42687
FBgn0041728_Rt1a	0.203075	0.1577	0.134565	0.0974453	0.220339	0.27887	0.153736	0.148092	0.709487	0.431917	0.482583	0.457636
FBgn0067387_gypsy10	0.370774	0.565749	0.807281	0.662903	0.63522	0.264559	0.342098	0.539191	1.88338	1.19546	1.52197	1.63264
FBgn0063431_gypsy6	0.0546764	0.101139	0.099471	0.0307636	0.0721173	0.0980872	0.0256683	0.0729622	0.290465	0.112059	0.218357	0.19167
FBgn0069587_Doc4-element	0	0.0507981	0	0	0	0.101712	0.231852	0.0437742	0.102978	0.159026	0.252046	0.110625
FBgn0063782_accord2	0.069261	0.0966681	0.0431111	0.229534	0.14489	0.098137	0.223672	0.0829768	0.354373	0.416557	0.314928	0.354424
FBgn0000155_roo	8.20513	7.27303	7.17525	6.43691	7.55188	9.53364	7.72314	8.05563	22.3712	19.8608	19.669	24.749
FBgn0069340_Tc1-2	2.55648	0.749809	2.64904	1.54756	2.54482	2.13479	1.4585	1.75822	6.0477	3.42105	6.05942	5.51578
FBgn0000638_FB	75.1831	61.2047	73.3846	90.2795	85.5368	98.561	71.9201	79.1378	254.32	204.842	214.334	193.937
FBgn0063401_mariner2	1.69083	1.58017	0.513329	1.50203	1.4417	1.74365	1.45083	1.01482	4.918	2.71571	4.34932	2.84894
FBgn0026410_Tc1	7.78651	6.27388	6.64679	7.80781	9.22678	9.73629	7.35059	10.3507	21.6497	19.1911	22.9673	21.2224
FBgn0063503_G6	0	0	0.0455629	0.0532303	0.0372712	0.203717	0.0466772	0	0.141563	0.149817	0.143381	0.0515611
FBgn0005673_1360	3.02321	2.56389	1.48389	4.78764	3.83728	2.07662	3.57907	1.25209	5.34652	3.37311	8.24118	10.8137
FBgn0063455_Stalker2	0.0202316	0.104857	0.0572017	0.0583993	0.211405	0.198931	0.3614	0.164514	0.751896	0.292417	0.274145	0.103564
FBgn0002949_NOF	4.54529	3.76452	4.46861	4.34876	4.22159	4.87087	3.75008	3.70732	11.4927	10.6683	8.49213	9.66485
FBgn0001249_I-element	44.2757	40.9473	44.0448	53.7075	47.7464	56.9609	47.1147	57.1171	101.117	96.2066	129.193	139.815
FBgn0063504_G5	0.680233	0.619542	0.63872	0.27676	0.349901	0.901992	0.411892	0.507005	1.00038	1.26836	1.29644	1.30264
FBgn0000199_blood	12.7717	11.1097	12.7554	15.2035	35.0599	32.7298	30.0516	27.2406	57.5667	37.9786	51.4147	46.1979
FBgn0004905_S-element	5.36845	6.24616	5.54014	8.80698	5.08666	7.99225	6.70218	5.78268	14.8818	9.84408	14.9574	13.4275
FBgn0004082_Tirant	0.212633	0.148469	0.199009	0.161821	0.178032	0.166685	0.166832	0.207148	0.54567	0.176592	0.283084	0.448166
FBgn0000224_BS	0.374599	0.325318	0.449025	0.2853	0.255	0.392726	0.125808	0.384134	0.619366	0.519849	0.606236	0.839209
FBgn0063533_Doc3-element	3.48381	3.2348	3.77247	3.6476	3.23197	3.13457	2.98827	3.02253	6.49349	6.14551	7.31429	6.45927
FBgn0004904_TART	11.9194	10.6635	12.389	14.4399	17.6062	17.1706	12.8382	15.2044	29.462	24.8364	27.4861	29.1465
FBgn0063432_gypsy5	0	0	0	0	0.0706734	0.0192291	0	0	0.0205681	0.0423332	0.0192556	0
FBgn0040267_Transpac	3.02175	6.26391	3.68998	3.3137	3.37231	3.61875	3.3361	4.16202	6.90956	6.79853	5.85136	7.67693
FBgn0063466_S2	0	0	0.105508	0.156718	0	0.368496	0.222605	0.203177	0.400611	0.269842	0.247805	0
FBgn0044355_Quasimodo	12.2117	11.1875	14.1662	15.7683	14.8708	15.0835	14.0938	14.077	23.5225	21.9321	22.2597	26.7886
FBgn0063507_G2	0.207102	0.184221	0.0944613	0.294139	0.28814	0.141025	0.260624	0.127839	0.298096	0.242921	0.367396	0.43344
FBgn0043969_diver	6.9937	7.31134	7.7089	7.2906	7.67578	7.973	7.14845	7.59089	12.1418	13.6047	11.421	12.7904
FBgn0063447_accord	0.139429	0.398483	0.276794	0.34673	0.28943	0.359031	0.136713	0.222878	0.255457	0.202491	1.02318	0.313256
FBgn0010302_Burdock	19.8604	17.685	18.555	20.9698	19.3677	20.9078	20.4405	19.1079	30.8371	32.3299	34.8967	30.3503
FBgn0000652_F-element	13.564	14.7307	16.5483	18.2297	16.394	15.5054	13.7532	16.2896	31.0281	23.6876	23.14	24.1839
FBgn0063919_Max-element	4.64894	3.53789	4.07226	3.92473	3.85356	3.77172	3.71985	3.52363	4.85693	9.36323	7.10951	3.96432
FBgn0063369_transib4	0.438568	0.837533	1.03565	0.920329	0.706661	0.884627	1.45495	0.662995	1.22681	0.899362	1.39449	2.13093
FBgn0001283_jockey	6.363	6.71114	6.13813	6.97817	4.956	5.34222	6.13733	4.77352	6.67134	10.55	8.63487	9.83831
FBgn0001210_hobo	16.9491	16.2864	17.7636	17.3487	20.9735	21.1816	20.2999	21.0506	27.5724	24.4497	26.3752	29.6893
FBgn0003908_R1A1-element	0.483625	0.381793	0.73877	0.533622	0.444559	0.86014	0.437166	0.457277	1.20111	0.498938	0.571327	0.602815
FBgn0002745_micropia	1.57661	1.25879	1.11002	1.76351	0.851678	0.904658	1.37749	0.923968	1.32036	1.72321	1.17578	2.14189
FBgn0003007_opus	13.6904	12.388	12.3094	13.8371	12.442	13.6573	11.1172	12.4313	15.7136	11.5994	18.0786	19.6039
FBgn0001167_gypsy	3.89884	3.03527	3.22291	2.7853	7.29285	5.35851	3.26082	5.47385	6.95141	4.30887	2.37921	7.83691
FBgn0061191_Tc3	1.59257	2.00676	1.59891	1.36743	1.55931	2.8112	2.18269	1.74226	3.06942	0.738683	2.58084	2.88359
FBgn0000481_Doc	136.999	127.633	139.168	152.301	148.979	158.742	146.31	147.464	176.529	152.338	205.433	171.037
FBgn0063506_G3	0.0295665	0.0308437	0.165345	0.193173	0.0468686	0.0317288	0.0288177	0.0535737	0.0667483	0.170613	0.0316639	0.0355424
FBgn0005384_3S18	512.779	478.256	529.778	531.57	560.757	585.251	533.261	569.618	542.641	470.455	515.386	548.119
FBgn0069433_G5A	1.25207	1.16923	1.22494	1.16785	1.72959	1.85993	0.95898	1.51095	1.52305	0.675337	1.43574	1.38769
FBgn0063755_Osvaldo	0.126885	0	0	0	0	0.00847284	0	0	0	0	0.0607266	0
FBgn0003122_pogo	56.2112	57.3718	54.0456	62.2723	56.8081	56.5123	57.364	54.8419	52.13	52.0809	50.6753	34.7602
FBgn0023131_ZAM	1.48557	2.03288	2.13474	2.22417	1.01325	1.00007	1.02014	0.728372	1.32271	1.0684	1.16382	0.413519
FBgn0026416_INE-1	0.48402	0.488924	3.01734	1.18244	1.46495	0	2.76655	1.28145	2.99646	0	0	0.544913
FBgn0063450_Tom1	4.94095e-51	1.0732e-49	1.06043	2.83677	1.03615e-53	1.43034e-51	3.00726e-52	6.64687e-22	6.54763e-55	6.29709e-51	6.53751e-50	1.28707
FBgn0003909_R2-element	0.609314	1.00466	0.671961	1.09566	0.71653	0.282492	0.343488	0.67933	0.829513	0.187986	0.51636	0.131556
FBgn0014947_flea	1425.48	1255.48	1389.25	1537.05	1366.65	1318.82	1214.84	1332.5	873.162	672.331	879.27	820.807
FBgn0003490_springer	164.162	147.708	159.374	159.858	177.463	173.426	159.93	174.753	97.2314	79.6834	79.0882	82.7029
FBgn0002697_mdg1	20.6704	20.0198	19.2161	23.3242	16.8664	16.8157	15.0976	15.473	9.48404	9.66269	8.74201	9.76297
FBgn0063436_gtwin	0.685013	0.879651	0.864311	0.558418	0.445837	0.999588	0.682505	0.824118	0.285856	0.195371	0.233521	0.136202
FBgn0063454_Stalker3	0	0	0	0	0	0	0	1.2213	0	0	0	0
